# Mechanistic target of rapamycin (mTOR) regulates self-sustained quiescence, tumor indolence and late clinical metastasis in a Beclin-1-dependent manner

**DOI:** 10.1101/2022.05.05.490726

**Authors:** Carole Nicco, Marine Thomas, Julie Guillermet, Maryline Havard, Fanny Laurent-Tchenio, Ludivine Doridot, François Dautry, Frédéric Batteux, Thierry Tchenio

## Abstract

Self-sustained quiescence (SSQ) has been characterized as a stable but reversible non-proliferative cellular state that limits the cloning of cultured cancer cells. By developing refined clonogenic assays, we showed here that cancer cells in SSQ can be selected with anticancer agents and that culture at low cell density induced SSQ in pancreas and prostate adenocarcinoma cells. Pre-culture of cells in 3D or their pretreatment with pharmacological inhibitors of mechanistic target of rapamycin (mTOR) synergize with low cell density for induction of SSQ in a Beclin-1-dependent manner. Dissociated pancreatic adenocarcinoma (PAAD) cells rendered defective for SSQ by down-regulating Beclin-1 expression exhibit higher tumor growth rate when injected subcutaneously into mice. Conversely, dissociated PAAD cells in SSQ promote the formation of small indolent tumors that eventually transitioned to a rapid growth phase*. Ex vivo* clonogenic assays showed that up to 40% of clonogenic cancer cells enzymatically dissociated from resected fast-growing tumors could enter SSQ, suggesting that SSQ could significantly impact the proliferation of cancer cells that are naturally dispersed from tumors. Remarkably, the kinetics of clinical metastatic recurrence in 124 patients with pancreatic adenocarcinoma included in the TGCA-PAAD project could be predicted from Beclin-1 and Cyclin-A2 mRNA levels in their primary tumor, Cyclin A2 mRNA being a marker of both cell proliferation and mTOR complex 1 activity. Overall, our data show that SSQ is likely to promote the late development of clinical metastases and suggest that identifying new agents targeting cancer cells in SSQ could help improve patient survival.
