## Appendices section File S1 for "Mechanistic target of rapamycin (mTOR) regulates self-sustained quiescence, tumor indolence and late clinical metastasis in a Beclin-1-dependent manner"

### Sheet: primers and data summary
		bold= statistically significant (p<0.05) using a two tailed heteroscedastic student's t test
		Primers for RT-qPCR		2D cultured cells			3D cultured cells		Growing tumors
comments	gene symbol	Forward primer	Reverse primer	growing cells	SSQ-enriched cell population (Fig 4D)	senescent cells (Fig 4D)	3D (Fig 2C)	3D+CM (Fig 2C)	Exp* group (Fig S3E)	Ssq group (Fig S3E)
cDNA normalization	hprt	TCAGTCAACGGGGGACATAAA	GGGGCTGTACTGCTTAACCAG	1	1	1	1	1	1	1
	rplp0	GGACCCGAGAAGACCTCCTT	GCACATCACTCAGAATTTCAATGG	1	0.711095	0.32397	0.438918	0.831314
	sdha	CTTGAATGAGGCTGACTGTG	ATCACATAAGCTGGTCCTGT	1			0.77377	1.55638
cell proliferation	brca1	CTGCCGTCCAAATTCAAGAAGT	ACAGATTTCTTTCGAGGTTGGG	1			0.256894	1.03559
	ccna2	TGGATGGCAGTTTTGAATCACC	CCCTAAGGTACGTGTGAATGTC	1	0.221765	0.0712881	0.162317	0.741868
	top2a	CAACTGGAACATATACTGCTCCG	GGGTCCCTTTGTTTGTTATCAGC	1	0.249613	0.107267	0.298143	0.961849	0.459111	0.536899
stress markers	akr1c6	TGTTCTGGTTGCTTACAGTGC	CAGCGCAGGAGTTCGATTGT	1	15.0172	6.41708			6.06543	11.3872
	hmox1	AAGCCGAGAATGCTGAGTTCA	GCCGTGTAGATATGGTACAAGGA	1	7.26911	3.6032			1.34412	1.38359
	nqo1	TGGCCGAACACAAGAAGCTG	GCTACGAGCACTCTCTCAAACC	1	2.19032	0.755982			0.083122	0.0929294
stemness	aldh1	ATACTTGTCGGATTTAGGAGGCT	GGGCCTATCTTCCAAATGAACA	1	7.32167	8.11499	17.5297	2.16707	1.54621	1.68345
	cd44	ACTTTGCCTCTTGCAGTTGAG	TTTCTCCACATGGAATACACCTG						4.25628	6.01251
	cripto1	ATGGACGCAACTGTGAACATGATGTTCGCA	CTTTGAGGTCCTGGTCCATCACGTGACCAT	1	6.56129	4.06001	1.37787	5.37788	58.743	164.262
	dapk	ATGACTGTGTTCAGGCAGGAA	CCGGTACTTTTCTCACGACATTT	background level					0.45922	1.49361
	dclk1	GCTGTCAGTAGCTGGCAAAATCAAGA	CTCCTCACATCCTGGTTGCGTCTT	1	0.945904	0.596244	0.294374	1.37292
	dppa4	CATCTTGGGCCAGAATTGCAT	CTGGTCCCATGAACCACAC	1			1.82997	2.48595
	esrrb	ATGCGAGTACATGCTTAACGC	CATCCCCACTTTGAGGCATTT	background level
	lgr5	CCTACTCGAAGACTTACCCAGT	GCATTGGGGTGAATGATAGCA	1	0.376065	0.156554	1.19226	37.2763	57.4448	125.287
	nanog	AGGACAGGTTTCAGAAGCAGA	CCATTGCTAGTCTTCAACCACTG	1			0.465361	1.3253
	pouf5f1	AGAGGATCACCTTGGGGTACA	CGAAGCGACAGATGGTGGTC	background level
	rex1	AGATGGCTTCCCTGACGGATA	CCTCCAAGCTTTCGAAGGATTT	background level
	runx3	GACTCCTTCCCCAACTATACACC	CGCTGTTCTCGCCCATCTT	1	0.444851	0.121161
	sox2	GCGGAGTGGAAACTTTTGTCC	CGGGAAGCGTGTACTTATCCTT	1			0.793602	1.93205
autophagy	becn1	ATGGAGGGGTCTAAGGCGTC	TCCTCTCCTGAGTTAGCCTCT	1	1.08396	0.55016	1.39603	1.16385
	atg7	CCTGCACAACACCAACACAC	CACCTGACTTTATGGCTTCCC	1			1.52512	1.20075
	ulk1	AAGTTCGAGTTCTCTCGCAAG	CGATGTTTTCGTGCTTTAGTTCC	1	0.83668	0.40223	1.34489	1.56321
tumor microenvironment	cd11b	ATGGACGCTGATGGCAATACC	TCCCCATTCACGTCTCCCA						0.100537	0.154034
	cd45	ATGGTCCTCTGAATAAAGCCCA	TCAGCACTATTGGTAGGCTCC						0.0567214	0.0759354
	col1a1	CCGAACCCCAAGGAAAAGA	CTGTTGCCTTCGCCTCTGA						11.6085	12.474
Growth factors, cytokines and receptors	cxcl1	ACTGCACCCAAACCGAAGTC	TGGGGACACCTTTTAGCATCTT	1	3.37227	1.82237	1.07023	0.858955	0.468029	0.599629
	il1b	TTGACGGACCCCAAAAGATG	AGAAGGTGCTCATGTCCTCAT	1	19.3888	14.3213	1.27648	1.12124	6279.08	8785.21
	il6	GAGGATACCACTCCCAACAGACC	AAGTGCATCATCGTTGTTCATACA	1	36.457	25.3145	3.72872	5.29116	583.218	431.267
	vegf	GACTTGTGTTGGGAGGAGGA	TCTGGAAGTGAGCCAATGTG	1	0.709664	0.240642			0.876505	1.04408
	lif	AATGCCACCTGTGCCATACG	CAACTTGGTCTTCTCTGTCCCG	1			0.960928	0.595635
	pai1	TCATCAATGACTGGGTGGAA	TGCTGGCCTCTAAGAAAGGA	1			0.653745	2.22923	1.90346	2.4409
Epithelial and mesenchymal markers	acta2	CAATGTCCCCGCCATGTATG	CCACGCTCAGTCAGGATCTT						0.968943	1.11735
	cdh1	ACCAAAGTGACGCTGAAGTC	ATGACCCAGTCTCGTTTCTGTC	1	0.386552	0.251852	0.875785	0.833329
	krt19	GACCTAGCCAAGATCCTGAGT	TCAGCTCCTCAATCCGAGCA	1	0.390146	0.440253	0.709396	1.0778
	smad7	GCAGGCTGTCCAGATGCTGT	GATCCCCAGGCTCCAGAAGA	1	1.82766	1.06278	0.920049	1.6601	2.84821	3.46003
	snai1	CACACGCTGCCTTGTGTCT	GGTCAGCAAAAGCACGGTT	1	3.12423	1.59935	0.428952	1.40502
	snai2	TGGTCAAGAAACATTTCAACGCC	GGTGAGGATCTCTGGTTTTGGTA	1	0.537181	0.145679	0.534115	1.44025
	twist1	GGCTCAGCTACGCCTTCTC	TCCTTCTCTGGAAACAATGACA	1	0.437283	0.244933
	twist2	GTCTCAGCTACGCCTTCTCC	AGATGTGCAGGT GGGTCCT	1	0.149228	0.124452
	zeb1	GCTGGCAAGACAACGTGAAAG	GCCTCAGGATAAATGACGGC	1	0.607601	0.395666
	zeb2	TTTCCTGCCCTCTTTGTAGC	CCTTGGGTTAGCATTTGGTG	1	0.775334	0.592904
	vim	CACTCACCTGTGAAGTGGAT	TCCAGCAGCTTCCTGTAGGT	1	0.586908	0.325179	0.328759	0.709205
divers	ditt3	CTGGAAGCCTGGTATGAGGAT	CAGGGTCAAGAGTAGTGAAGGT	1	3.59649	1.07599
	cdkn1a	AATTGGAGTCAGGCGCAGAT	GACGAAGTCAAAGTTCCACCGT	1	1.91149	0.957163	0.690425	0.807545	0.599117	0.749092
